# KLRG1 marks tumor-infiltrating CD4 T cell subsets associated with tumor progression and immunotherapy response

**DOI:** 10.1101/2023.01.01.522340

**Authors:** Casey R. Ager, Mingxuan Zhang, Matthew Chaimowitz, Shruti Bansal, Aleksandar Obradovic, Meri Rogava, Johannes C. Melms, Patrick McCann, Catherine Spina, Charles G. Drake, Matthew C. Dallos, Benjamin Izar

## Abstract

Current methods for biomarker discovery and target identification in immuno-oncology rely on static snapshots of tumor immunity. To thoroughly characterize the temporal nature of antitumor immune responses, we developed a 34-parameter spectral flow cytometry panel and performed high-throughput analyses in critical contexts. We leveraged two distinct preclinical models that recapitulate cancer immunoediting (NPK-C1) and immune checkpoint blockade (ICB) response (MC38), respectively, and profiled multiple relevant tissues at and around key inflection points of immune surveillance and escape and/or ICB response. Machine learning-driven data analysis revealed a pattern of KLRG1 expression that uniquely identified intratumoral effector CD4 T cell populations that constitutively associate with tumor burden across tumor models, and are lost in tumors undergoing regression in response to ICB. Similarly, a Helios^-^KLRG1 ^+^ subset of tumor-infiltrating regulatory T cells (Tregs) was associated with tumor progression from immune equilibrium to escape, and were also lost in tumors responding to ICB. Validation studies confirmed KLRG1 signatures in human tumorinfiltrating CD4 T cells associate with disease progression in renal cancer. These findings nominate KLRG1^+^ CD4 T cell populations as subsets for further investigation in cancer immunity and demonstrate the utility of longitudinal spectral flow profiling as an engine of dynamic biomarker and/or target discovery.
