## Supplementary Table S1 for "KLRG1 marks tumor-infiltrating CD4 T cell subsets associated with tumor progression and immunotherapy response"

### Sheet: Antibody Info
	Marker	Fluor	IC vs EC	Dilution	Cat#	Clone	Vendor
	TCR-B	BUV395	EC	1:200	742485	H57-597	BD
	Live/Dead	L/D Blue	EC	1:500	L23105	N/A	Thermo
	CD103	BUV496	EC	1:125	741083	M290	BD
	CD44	BUV563	EC	1:350	741227	IM7	BD
	PD-1	BUV615	EC	1:125	752299	J43	BD
	Nrp1	BUV661	EC	1:400	752461	V46-1954	BD
	Ki67	BUV737	IC	1:125	567130	B56	BD
	CD4	BUV805	EC	1:250	612900	GK1.5	BD
	CD39	BV421	EC	1:400	567105	Y23-1185	BD
	IA-IE	PacBlue	EC	1:500	107620	M5/114.15.2	BioLegend
	ST2	BV480	EC	1:100	746701	U29-93	BD
	CD8	PacOrange	EC	1:300	MCD0830	5H10	Thermo
	CD62L	BV570	EC	1:200	104433	MEL-14	BioLegend
	CD11c	BV605	EC	1:200	117334	N418	BioLegend
	ICOS	BV650	EC	1:150	313550	C398.4A	BioLegend
	CXCR3	BV711	EC	1:100	155917	S1801A	BioLegend
	KLRG1	BV750	EC	1:200	746972	2F1	BD
	PD-L1	BV785	EC	1:200	741014	MIH5	BD
	iNOS	FITC	IC	1:75	130-116-357	REA982	Miltenyi
	CD45	A532	EC	1:400	58-0451-82	30-F11	Thermo
	CD19	NB610-70S	EC	1:150	M004T02B06	eBio1D3	Thermo
	Sca-1	PerCP	EC	1:300	108122	D7	BioLegend
	Ly6C	PerCP-Cy5.5	EC	1:250	128012	HK1.4	BioLegend
	CD206	PerCPeF710	EC	1:400	46-2069-42	MR6F3	Thermo
	TOX	PE	IC	1:80	130-120-716	REA473	Miltenyi
	Ly6G	SYG563	IC	1:300	127668	1A8	BioLegend
	Helios	PE-Dazzle 594	IC	1:200	137232	22F6	BioLegend
	NK1.1	PE-Cy5	EC	1:300	156524	S17016D	BioLegend
	FoxP3	PE-Cy7	IC	1:200	25-5773-82	FJK-16s	Thermo
	B220	PE/Fire 810	EC	1:200	103287	RA3-6B2	BioLegend
	TCF-1	APC	IC	1:50	37636S	C63D9	Cell Signaling
	CD69	SNIR685	EC	1:200	104558	H1.2F3	BioLegend
	CD11b	A700	EC	1:500	101222	M1/70	BioLegend
	F4/80	APC/Fire 750	EC	1:200	123152	BM8	BioLegend
	CD38	APC/Fire 810	EC	1:300	102746	90	BioLegend
